# Human iPSC-derived neurons identify West Nile virus neuropathogenesis signatures and reveal strain-dependent neuroattenuation

**DOI:** 10.64898/2026.09.23.753976

**Authors:** Alejandro Matía, Astrid Anaya, Ali Akgul, Anil Singapuri, Sunny Lee, Jinzhao Wang, Ngan Wagoner, Marius Wernig, Thomas C. Südhof, Christopher M. Barker, Michael S. Diamond, Carolina Arias, Ruth Hüttenhain

**Affiliations:** Department of Molecular & Cellular Physiology, Stanford University School of Medicine, Stanford, CA, USA; Chan Zuckerberg Biohub, San Francisco, CA, USA; Department of Medicine, Washington University School of Medicine, St. Louis, MO, USA; Department of Pathology, Microbiology & Immunology, University of California, Davis, CA, USA; Institute for Stem Cell Biology and Regenerative Medicine, Stanford University School of Medicine, Stanford, CA, USA; Department of Pathology, Stanford University School of Medicine, Stanford, CA, USA; Department of Chemical and Systems Biology, Stanford University School of Medicine, Stanford, CA, USA; Howard Hughes Medical Institute, Stanford University School of Medicine, Stanford, CA, USA; Department of Molecular Microbiology, Washington University School of Medicine, St. Louis, MO, USA; Department of Pathology & Immunology, Washington University School of Medicine, St. Louis, MO, USA

## Abstract

West Nile virus (WNV) is one of the leading causes of arthropod-transmitted encephalitis in the world, yet its effects on neurons, the principal target of WNV in the brain, remain poorly defined. Here we establish and use *Ngn2*-induced human iPSC-derived glutamatergic neurons to define the neuronal response to WNV through integrated temporal proteomics and transcriptomics. Temporal multi-omic profiling revealed that infection activated innate immunity and the Unfolded Protein Response while suppressing axonogenesis and synaptic programs. WNV infection also disrupted calcium homeostasis, reduced STMN2 abundance, and promoted cytoplasmic redistribution of TDP-43. Applying this neuronal model to characterize contemporary California isolates, we identified LA24, a lineage 1 strain that replicates efficiently in non-neuronal cell lines but is selectively attenuated in neurons, with reduced viral burden in the brain and attenuated pathogenicity in mice. Together, these findings uncover neuron-specific signatures of WNV pathogenesis and demonstrate that neuronal replication phenotypes can reveal strain-dependent virulence differences not captured by conventional cell lines.
