## Supplementary Table 4 for "Human iPSC-derived neurons identify West Nile virus neuropathogenesis signatures and reveal strain-dependent neuroattenuation"

Gene
FOS
FOSB
JUN
JUNB
EGR1
EGR2
EGR3
EGR4
ARC
NPAS4
NR4A1
NR4A2
NR4A3
DUSP1
DUSP5
BTG2
GADD45B
RGS2
HOMER1
NPTX2
BDNF
ATF3
ATF4
DDIT3
PPP1R15A
TRIB3
ASNS
CHAC1
HMOX1
GCLC
GCLM
SLC7A11
SESN2
TXNIP
GADD45A
BBC3
PMAIP1
